# Divergent regulatory impacts of endogenous siRNAs on host mRNAs in testis of closely related species

**DOI:** 10.64898/2026.05.18.725984

**Authors:** Mina Zamani, Taiya Jarva, Henry Moukheiber, Ava Kloss-Schmidt, Nandagopal Ajaykumar, Ching-Jung Lin, Berta Chalouh-Hara, Avishye Moskowitz, Josefa Steinhauer, Eric C. Lai, Ildar Gainetdinov

**Author notes:** These authors contributed equally (Mina Zamani, Taiya Jarva).

## Abstract

Invertebrates use RNAi to fight viruses that replicate via dsRNA intermediates, which serve as precursors for producing anti-viral siRNAs. In addition, siRNAs are produced from a broad range of endogenous dsRNAs in *Drosophila melanogaster*. However, beyond the impacts of siRNAs derived from a handful of hairpin RNAs, the regulatory potential of most endo-siRNAs has been unknown. Here, we report that RNAi is far more potent in the close sister species *Drosophila simulans*. Consequently, endo-siRNAs repress less than a dozen transcripts in *D. melanogaster*, but hundreds of mRNAs in *D. simulans* testis. These regulatory interactions occur in cis (between pairs of bidirectionally transcribed loci), as well as in trans (between genomically unlinked siRNA-target pairs). We establish the molecular determinants of productive gene repression by siRNAs *in vivo*, including cleavage in trans via ≥16-nt contiguous complementarity. Our data indicate that *D. simulans* spermatogenesis requires repression of numerous host mRNAs by endo-siRNAs. More generally, we reveal unexpectedly fast-evolving and broad regulatory impacts of endogenous RNAi in the male germline.
