## Supplementary material for "Divergent regulatory impacts of endogenous siRNAs on host mRNAs in testis of closely related species": Table S1

### Sheet: Table S1
	D.simulans		D.melanogaster
name	wXD1_rep1	wXD1_rep2	dcr2_het_rep1	dcr2_het_rep2	dcr2_het_rep3
nbr	15.2643	15.3723	8.93816	10.2004	10.4476
loqs	175.41	124.021	96.69	97.3471	70.8166
r2d2	22.464	22.8184	15.0555	17.8679	15.4205
ago2	32.5477	31.1763	62.085	77.2032	78.8076
dcr2	19.832	22.1859	8.21919	10.1973	9.47186
