## Supplementary material for "Divergent regulatory impacts of endogenous siRNAs on host mRNAs in testis of closely related species": Table S2

### Sheet: Table S2
Position in D. melanogaster Dicer-2	Aminoacid in D. melanogaster Dicer-2 (Uniprot: A1ZAW0)	Aminoacid in D. simulans Dicer-2 (Uniprot: A0A0J9RGH3)	Domain	Interaction with Loqs	Source
221	V	A	Helicase		https://www.nature.com/articles/s41586-022-04911-x
232	L	P	Helicase	yes	https://www.nature.com/articles/s41586-022-04911-x
519	Y	C	Helicase	yes	https://www.nature.com/articles/s41586-022-04911-x
660	N	S	DUF283		https://www.nature.com/articles/s41586-022-04911-x
662	R	K	DUF283		https://www.nature.com/articles/s41586-022-04911-x
817	F	C	Platform		https://www.nature.com/articles/s41586-022-04790-2
1037	Y	F	Linker		https://www.nature.com/articles/s41586-022-04790-2
1049	V	A	Linker		https://www.nature.com/articles/s41586-022-04790-2
1204	A	T	RNaseIII		https://www.nature.com/articles/s41586-022-04790-2
1278	L	V	RNaseIII		https://www.nature.com/articles/s41586-022-04790-2
1281	G	S	RNaseIII		https://www.nature.com/articles/s41586-022-04790-2
1530	A	E	RNaseIII		https://www.nature.com/articles/s41586-022-04790-2
